# Machine learning-assisted directed evolution of plant Rubisco

**DOI:** 10.64898/2026.07.25.740226

**Authors:** Julie L. McDonald, Jiacheng Lin, Yunlong Zhao, Brian L. Hie, Rosemary Birch, Mary Gehring, Bryan D. Bryson, Spencer M. Whitney, Matthew D. Shoulders, Robert H. Wilson

## Abstract

Ribulose-1,5-bisphosphate carboxylase/oxygenase (Rubisco) is foundational to life on Earth, catalyzing carbon dioxide (CO_2_) fixation to generate biomass. However, Rubisco is a slow and inefficient enzyme that has proven challenging to engineer. We applied the structure-informed machine learning (ML) model ESM-IF1 to identify plausible amino acid sites in the large subunit of *Nicotiana tabacum* Rubisco to target for directed evolution. ML-assisted library design followed by selection in Rubisco-dependent *Escherichia coli* identified multiple enriched variants displaying improved catalytic efficiency. Several improved variants carried amino acid changes not found in the evolutionary lineage of plants, despite being assembly competent in plant chloroplasts, demonstrating that ML-assisted protein design can explore functional sequence space beyond what is observed from natural sequence diversity. Most prominently, the T391I substitution improved carboxylation rate by 29% and aerobic carboxylation efficiency by 43%. Our findings demonstrate the utility of ML-assisted evolution for engineering Rubisco with improved carboxylation efficiency and potential for enhancing crop productivity.
