## Supplemental Table 4 for "Machine learning-assisted directed evolution of plant Rubisco"

### Sheet: Kinetics Raw Data + Stats
			Expression (% TSP)												SC/O (mol/mol)
Rubisco #	Manuscript nomenclature		Rubisco #	Raw data values	Rubisco		N =	Mean	Standard Deviation	SE of Mean	p (relative to WT)		% change (relative to WT)		Rubisco #	Raw data values	Rubisco		N =	Mean	Standard Deviation	SE of Mean	p (relative to WT)		% change (relative to WT)		Rubisco #	Raw data values	Rubisco		N =	Mean	Standard Deviation	SE of Mean	p (relative to WT)		% change (relative to WT)		Rubisco #	Raw data values	Rubisco		N =	Mean	Standard Deviation	SE of Mean	p (relative to WT)		% change (relative to WT)
1	NtRbcL		1	1.3	1	NtRbcL	11	1.57091	0.723498	0.218143					1	77.41	1	NtRbcL	10	79.708	3.99791	1.26425					1	3.641	1	NtRbcL	18	3.49583	0.459213	0.108237					1	35.32	1	NtRbcL	18	30.2006	4.13782	0.975293
2	NtRbcL I251L		1	1.99	2	NtRbcL I251L	3	1.48667	0.22301	0.128755	0.745538	ns	-5.36265		1	82.41	2	NtRbcL I251L	3	79.7633	3.06079	1.76715	0.980817	ns	0.06942		1	3.763	2	NtRbcL I251L	3	3.12367	0.147629	0.0852337	0.0214653	*	-10.646		1	34.84	2	NtRbcL I251L	3	22.0167	1.15626	0.667566	1.13902e-05	****	-27.0985
3	NtRbcL T391C		1	1.19	3	NtRbcL T391C	3	0.843333	0.21362	0.123333	0.0137421	*	-46.3156		1	76.69	3	NtRbcL T391C	3	79.1633	0.648563	0.374448	0.68802	ns	-0.683327		1	3.202	3	NtRbcL T391C	3	3.267	0.320735	0.185176	0.353122	ns	-6.54589		1	31.64	3	NtRbcL T391C	3	24.9033	0.72404	0.418024	8.71579e-05	***	-17.5401
4	NtRbcL T391I		1	1.81	4	NtRbcL T391I	3	1.15667	0.245017	0.141461	0.140161	ns	-26.3696		1	81.19	4	NtRbcL T391I	3	79.85	3.06751	1.77103	0.950885	ns	0.17815		1	3.526	4	NtRbcL T391I	4	4.49675	0.413248	0.206624	0.00849326	*	28.6317		1	33.28	4	NtRbcL T391I	4	26.89	0.96585	0.482925	0.00652571	*	-10.9619
5	NtRbcL T391V		1	2.1	5	NtRbcL T391V	3	1.04333	0.12897	0.074461	0.0415853	*	-33.5841		1	75.56	5	NtRbcL T391V	3	78.6567	3.34835	1.93317	0.673083	ns	-1.31898		1	3.655	5	NtRbcL T391V	3	3.27267	0.078079	0.0450789	0.0725525	ns	-6.38379		1	23.18	5	NtRbcL T391V	3	23.0333	1.43061	0.825961	0.000290143	***	-23.7321
6	NtRbcL A438R		1	0.9	6	NtRbcL A438R	3	0.706667	0.0945163	0.054569	0.0026978	**	-55.0154		1	83.86	6	NtRbcL A438R	2	78.815	4.95682	3.505	0.843342	ns	-1.12034		1	3.413	6	NtRbcL A438R	4	3.04575	0.219826	0.109913	0.0153873	*	-12.8749		1	31.88	6	NtRbcL A438R	4	22.545	1.49431	0.747156	1.87255e-05	****	-25.3491
7	NtRbcL I465V		1	0.9	7	NtRbcL I465V	3	1.63333	0.568624	0.328295	0.881838	ns	3.97377		1	74.79	7	NtRbcL I465V	3	79.1133	3.78175	2.18339	0.826877	ns	-0.746056		1	3.965	7	NtRbcL I465V	3	3.451	0.23242	0.134188	0.804824	ns	-1.28248		1	32.8	7	NtRbcL I465V	3	22.39	1.88987	1.09112	0.00174748	**	-25.8623
8	NtRbcL N468D		1	1.05	8	NtRbcL N468D	3	0.296667	0.185562	0.107134	0.000210498	***	-81.115		1	76.15	8	NtRbcL N468D	3	76.7433	3.49253	2.01641	0.284995	ns	-3.71941		1	3.229	8	NtRbcL N468D	3	3.01167	0.330288	0.190692	0.102509	ns	-13.8498		1	26.49	8	NtRbcL N468D	3	20.2167	6.44283	3.71977	0.106565	ns	-33.0586
9	NtRbcL N468Q		1	0.81	9	NtRbcL N468Q	3	0.32	0.043589	0.0251661	0.000180928	***	-79.6296		1	83.38	9	NtRbcL N468Q	3	80.8033	1.30997	0.756314	0.473445	ns	1.37418		1	3.158	9	NtRbcL N468Q	3	3.138	0.348819	0.201391	0.207577	ns	-10.236		1	26.05	9	NtRbcL N468Q	3	20.66	0.52259	0.301717	1.5966e-08	****	-31.5907
10	NtRbcL A470R		1	2.08	10	NtRbcL A470R	3	1.57667	0.159478	0.0920748	0.981001	ns	0.366512		1	85.64	10	NtRbcL A470R	3	77.4067	0.895116	0.516796	0.120399	ns	-2.8872		1	4.15	10	NtRbcL A470R	3	3.642	0.299945	0.173173	0.515663	ns	4.18117		1	28.46	10	NtRbcL A470R	3	29.9133	4.58511	2.64721	0.926306	ns	-0.951049
11	NtRbcL A369V		1	3.15	11	NtRbcL A369V	3	0.226667	0.0776745	0.0448454	9.26959e-05	***			2	76.38	11	NtRbcL A369V	3	81.9767	4.16661	2.40559	0.46152	ns			1	3.979	11	NtRbcL A369V	4	3.491	1.0118	0.5059	0.993086	ns			1	38.09	11	NtRbcL A369V	4	25.245	5.22867	2.61434	0.152604	ns
12	N. tabacum leaf		2	1.32	12	N. tabacum leaf	n.m.								2	80.57	12	N. tabacum leaf	n.m.								1	4.049	12	N. tabacum leaf	4	3.29275	0.418008	0.209004	0.429511	ns			1	33.93	12	N. tabacum leaf	4	29.34	4.54148	2.27074	0.744497	ns
			2	1.74											2	82.34											1	2.895											1	30.89
			2	1.4											3	78.74											1	3.521											1	26.25
			3	1											3	79.91											1	3.276											1	30.17
			3	0.6											3	78.84											1	3.24											1	28.92
			3	0.93											4	82.41											1	3.925											1	24.18
			4	1.16											4	76.45											1	2.338											1	27.24
			4	0.91											4	80.69											2	3.056											2	20.69
			4	1.4											5	80.03											2	3.022											2	22.55
			5	1.15											5	74.84											2	3.293											2	22.81
			5	0.9											5	81.1											3	3.096											3	24.34
			5	1.08											6	82.32											3	3.068											3	24.65
			6	0.74											6	75.31											3	3.637											3	25.72
			6	0.78											7	76.29											4	4.442											4	26.07
			6	0.6											7	77.64											4	3.941											4	27.91
			7	2.1											7	83.41											4	4.718											4	27.52
			7	1											8	73.33											4	4.886											4	26.06
			7	1.8											8	80.31											5	3.207											5	23.58
			8	0.28											8	76.59											5	3.252											5	24.11
			8	0.49											9	79.3											5	3.359											5	21.41
			8	0.12											9	81.41											6	2.737											6	21.74
			9	0.29											9	81.7											6	3.151											6	22.57
			9	0.37											10	76.91											6	3.242											6	24.63
			9	0.3											10	76.87											6	3.053											6	21.24
			10	1.47											10	78.44											7	3.294											7	23.09
			10	1.76											11	86.64											7	3.718											7	23.83
			10	1.5											11	80.67											7	3.341											7	20.25
			11	0.29											11	78.62											8	2.648											8	14.38
			11	0.14																							8	3.094											8	19.14
			11	0.25																							8	3.293											8	27.13
																											9	3.048											9	20.11
																											9	2.843											9	21.15
																											9	3.523											9	20.72
																											10	3.301											10	29.36
																											10	3.865											10	34.75
																											10	3.76											10	25.63
																											11	4.967											11	32.18
																											11	3.038											11	25.88
																											11	3.266											11	23.02
																											11	2.693											11	19.9
																											12	3.452											12	30.41
																											12	2.677											12	28.77
																											12	3.609											12	34.58
																											12	3.433											12	23.6

### Sheet: Summary table
	Content
	(% w/w TSP)	SD	p		(mol/mol)	SD	p		(s−1)	SD	p		(μM)	SD	p		(mM−1 s−1)	SD	p
NtRbcL	1.57091	0.723498	-	-	79.708	3.99791	-	-	3.49583	0.459213	-	-	30.2006	4.13782	-	-	117.402	20.8691	-	-
NtRbcL I251L	1.48667	0.22301	0.745538	ns	79.7633	3.06079	0.980817	ns	3.12367	0.147629	0.0214653	*	22.0167	1.15626	1.13902e-05	****	142.028	7.13874	0.00360972	**
NtRbcL T391C	0.843333	0.21362	0.0137421	*	79.1633	0.648563	0.68802	ns	3.267	0.320735	0.353122	ns	24.9033	0.72404	8.71579e-05	***	131.023	9.09692	0.103732	ns
NtRbcL T391I	1.15667	0.245017	0.140161	ns	79.85	3.06751	0.950885	ns	4.49675	0.413248	0.00849326	*	26.89	0.96585	0.00652571	*	167.63	19.2777	0.00653001	*
NtRbcL T391V	1.04333	0.12897	0.0415853	*	78.6567	3.34835	0.673083	ns	3.27267	0.078079	0.0725525	ns	23.0333	1.43061	0.000290143	***	142.592	12.3945	0.0412572	*
NtRbcL A438R	0.706667	0.0945163	0.0026978	**	78.815	4.95682	0.843342	ns	3.04575	0.219826	0.0153873	*	22.545	1.49431	1.87255e-05	****	135.218	7.99279	0.0142683	*
NtRbcL I465V	1.63333	0.568624	0.881838	ns	79.1133	3.78175	0.826877	ns	3.451	0.23242	0.804824	ns	22.39	1.88987	0.00174748	**	154.556	11.2362	0.00675375	*
NtRbcL N468D	0.296667	0.185562	0.000210498	***	76.7433	3.49253	0.284995	ns	3.01167	0.330288	0.102509	ns	20.2167	6.44283	0.106565	ns	155.725	31.7999	0.164619	ns
NtRbcL N468Q	0.32	0.043589	0.000180928	***	80.8033	1.30997	0.473445	ns	3.138	0.348819	0.207577	ns	20.66	0.52259	1.5966e-08	****	152.005	17.8081	0.0559979	ns
NtRbcL A470R	1.57667	0.159478	0.981001	ns	77.4067	0.895116	0.120399	ns	3.642	0.299945	0.515663	ns	29.9133	4.58511	0.926306	ns	123.453	20.1445	0.667083	ns
