## Supplemental Table 5 for "Machine learning-assisted directed evolution of plant Rubisco"

### Sheet: Enrichment frequencies
NtRbcL variant	Covered in library	Frequency in library	Frequency in selection at 0.05% arabinose	Frequency in selection at 0.10% arabinose	Frequency in selection at 0.15% arabinose	Frequency in selection at 0.20% arabinose	Enrichment at .05% arabinose (final frequency/starting frequency)	Enrichment at 0.10% arabinose	Enrichment at .15% arabinose	Enrichment at .20% arabinose	Positive selection?
E19A	TRUE	0.01									n.m.					Covered variants	393
E19C	TRUE	0.21									n.m.					Total possible variants	931
E19D	TRUE	0.1		1.31		0.02		13.1		0.2	TRUE	Selected for rescreening				Coverage (%)	42.2127
E19F	TRUE	0.03									n.m.
E19G	FALSE										n.m.					Total variants measured under selection	166
E19H	FALSE										n.m.					Variants under positive selection	64
E19I	TRUE	0.04									n.m.					Variants under negative or neutral selection	102
E19K	TRUE	0.33									n.m.					Variants not present in selection	227
E19L	TRUE	0.36	0.01				0.277778				FALSE
E19M	TRUE	0.42	3.96				9.42857				TRUE
E19N	FALSE										n.m.
E19P	TRUE	0.37									n.m.
E19Q	TRUE	0.56		0.02				0.357143			FALSE
E19R	TRUE	0.59	6.96				11.7966				TRUE
E19S	TRUE	0.05			0.02				0.4		FALSE
E19T	TRUE	0.23									n.m.
E19V	TRUE	0.41	0.01				0.243924				FALSE
E19W	TRUE	0.4									n.m.
E19Y	TRUE	0.38	1.55				4.78947				TRUE
T23A	TRUE	0.52									n.m.
T23C	TRUE	1		0.01				0.1			FALSE
T23D	TRUE	0.03									n.m.
T23E	TRUE	0.03									n.m.
T23F	TRUE	0.16									n.m.
T23G	TRUE	0.12									n.m.
T23H	FALSE										n.m.
T23I	TRUE	0.09			0.01				0.111111		FALSE
T23K	FALSE										n.m.
T23L	FALSE										n.m.
T23M	TRUE	0.25									n.m.
T23N	TRUE	0.16				0.01				0.625	FALSE
T23P	TRUE	0.67									n.m.
T23Q	TRUE	0.03									n.m.
T23R	TRUE	0.54		9				16.6667			TRUE	Selected for rescreening
T23S	TRUE	0.13	0.89				6.84615				TRUE
T23V	TRUE	0.61	0.15				0.245916				FALSE
T23W	TRUE	0.21									n.m.
T23Y	FALSE										n.m.
E28A	FALSE										n.m.
E28C	TRUE	0.19	0.01				0.526316				FALSE
E28D	TRUE	0.06			0.01	0.01			0.166667	0.166667	FALSE
E28F	FALSE										n.m.
E28G	FALSE										n.m.
E28H	TRUE	0.01									n.m.
E28I	TRUE	0.12									n.m.
E28K	TRUE	0.01		0.01				1			FALSE
E28L	TRUE	0.24	0.01				0.416667				FALSE
E28M	FALSE										n.m.
E28N	FALSE										n.m.
E28P	TRUE	0.12									n.m.
E28Q	TRUE	0.24									n.m.
E28R	TRUE	0.42	0.01				0.238952				FALSE
E28S	FALSE										n.m.
E28T	TRUE	0.31									n.m.
E28V	TRUE	0.25									n.m.
E28W	TRUE	0.03									n.m.
E28Y	TRUE	0.43			0.01	0.01			0.232558	0.232558	FALSE
Q30A	FALSE										n.m.
Q30C	TRUE	0.2									n.m.
Q30D	TRUE	0.49									n.m.
Q30E	TRUE	0.09									n.m.
Q30F	FALSE										n.m.
Q30G	FALSE										n.m.
Q30H	TRUE	0.56	0.54				0.964286				FALSE
Q30I	TRUE	0.64	0.85	0.82	0.34		1.32812	1.28125	0.53125		TRUE
Q30K	TRUE	0.2	0.01		0.02	0.03	0.5		0.1	0.15	FALSE
Q30L	TRUE	0.09	0.01		0.01	0.01	0.111111		0.111111	0.111111	FALSE
Q30M	TRUE	0.29	0.21				0.724138				FALSE
Q30N	TRUE	0.17									n.m.
Q30P	TRUE	0.14	4.01	0.08	0.12	0.14	28.6429	0.571429	0.857143	1	TRUE
Q30R	TRUE	0.33	0.01	0.03	0.04	0.01	0.333333	1	0.121212	0.333333	FALSE
Q30S	TRUE	0.26									n.m.
Q30T	TRUE	0.24	0.01	5.97	0.15	0.24	0.416667	24.875	0.625	1	TRUE	Selected for rescreening
Q30V	TRUE	0.26									n.m.
Q30W	TRUE	0.21									n.m.
Q30Y	FALSE										n.m.
D35A	FALSE										n.m.
D35C	FALSE										n.m.
D35E	FALSE										n.m.
D35F	FALSE										n.m.
D35G	FALSE										n.m.
D35H	FALSE										n.m.
D35I	FALSE										n.m.
D35K	FALSE										n.m.
D35L	FALSE										n.m.
D35M	FALSE										n.m.
D35N	TRUE	0.16	0.01				0.625				FALSE
D35P	FALSE										n.m.
D35Q	FALSE										n.m.
D35R	FALSE										n.m.
D35S	FALSE										n.m.
D35T	FALSE										n.m.
D35V	FALSE										n.m.
D35W	FALSE										n.m.
D35Y	TRUE	0.06									n.m.
A59C	FALSE										n.m.
A59D	TRUE	0.01		0.01	0.01	0.01		1	1	1	FALSE
A59E	FALSE										n.m.
A59F	FALSE										n.m.
A59G	FALSE										n.m.
A59H	FALSE										n.m.
A59I	FALSE										n.m.
A59K	FALSE										n.m.
A59L	FALSE										n.m.
A59M	FALSE										n.m.
A59N	FALSE										n.m.
A59P	FALSE										n.m.
A59Q	FALSE										n.m.
A59R	TRUE	0.01									n.m.
A59S	TRUE	0.01	0.01		0.02	0.02	1		2	2	TRUE
A59T	TRUE	0.02	0.02	0.02	0.01	0.02	1	1	0.5	1	FALSE
A59V	FALSE										n.m.
A59W	FALSE										n.m.
A59Y	FALSE										n.m.
G73A	TRUE	0.05		0.01				0.2			FALSE
G73C	FALSE										n.m.
G73D	FALSE										n.m.
G73E	FALSE										n.m.
G73F	FALSE										n.m.
G73H	FALSE										n.m.
G73I	FALSE										n.m.
G73K	FALSE										n.m.
G73L	FALSE										n.m.
G73M	FALSE										n.m.
G73N	FALSE										n.m.
G73P	FALSE										n.m.
G73Q	FALSE										n.m.
G73R	FALSE										n.m.
G73S	FALSE										n.m.
G73T	TRUE	0.01									n.m.
G73V	TRUE	0.01		0.01	0.01			1	1		FALSE
G73W	TRUE	0.03		0.01	0.03	0.01		0.333333	1	0.333333	FALSE
G73Y	FALSE										n.m.
R86A	TRUE	0.01									n.m.
R86C	TRUE	0.01	0.01	0.02	0.01	0.01	1	2	1	1	TRUE
R86D	FALSE										n.m.
R86E	FALSE										n.m.
R86F	FALSE										n.m.
R86G	FALSE										n.m.
R86H	TRUE	0.05	0.02		0.04	0.02	0.4		0.8	0.4	FALSE
R86I	FALSE										n.m.
R86K	FALSE										n.m.
R86L	TRUE	0.35									n.m.
R86M	FALSE										n.m.
R86N	FALSE										n.m.
R86P	FALSE										n.m.
R86Q	FALSE										n.m.
R86S	TRUE	0.01		0.01	0.03			1	3		TRUE
R86T	FALSE										n.m.
R86V	FALSE										n.m.
R86W	FALSE										n.m.
R86Y	FALSE										n.m.
R89A	Synthesis failure										n.m.
R89C	Synthesis failure										n.m.
R89D	Synthesis failure										n.m.
R89E	Synthesis failure										n.m.
R89F	Synthesis failure										n.m.
R89G	Synthesis failure										n.m.
R89H	Synthesis failure										n.m.
R89I	Synthesis failure										n.m.
R89K	Synthesis failure										n.m.
R89L	Synthesis failure										n.m.
R89M	Synthesis failure										n.m.
R89N	Synthesis failure										n.m.
R89P	Synthesis failure										n.m.
R89Q	Synthesis failure										n.m.
R89S	Synthesis failure										n.m.
R89T	Synthesis failure										n.m.
R89V	Synthesis failure										n.m.
R89W	Synthesis failure										n.m.
R89Y	Synthesis failure										n.m.
V91A	FALSE										n.m.
V91C	FALSE										n.m.
V91D	TRUE	0.01									n.m.
V91E	FALSE										n.m.
V91F	TRUE	0.06									n.m.
V91G	TRUE	0.27		0.06				0.222222			FALSE
V91H	TRUE	0.59				0.06				0.116949	FALSE
V91I	FALSE										n.m.
V91K	TRUE	0.08									n.m.
V91L	TRUE	0.12									n.m.
V91M	TRUE	0.73			18.61	0.26			25.4932	0.356164	TRUE	Selected for rescreening
V91N	TRUE	0.18									n.m.
V91P	TRUE	0.65	0.64	0.42	3.32	0.08	0.984615	0.646154	5.17692	0.123769	TRUE
V91Q	TRUE	0.07									n.m.
V91R	FALSE										n.m.
V91S	FALSE										n.m.
V91T	TRUE	0.29				0.01				0.344828	FALSE
V91W	FALSE										n.m.
V91Y	TRUE	0.08									n.m.
K94A	TRUE	0.28	2.86				1.21429				TRUE
K94C	TRUE	0.29									n.m.
K94D	TRUE	0.31									n.m.
K94E	FALSE										n.m.
K94F	TRUE	0.35	1.41				4.28571				TRUE
K94G	TRUE	0.04									n.m.
K94H	TRUE	0.01									n.m.
K94I	TRUE	0.25									n.m.
K94L	FALSE										n.m.
K94M	TRUE	0.01				0.01				1	FALSE
K94N	FALSE										n.m.
K94P	TRUE	0.02									n.m.
K94Q	TRUE	0.7	7.19	3.15	0.03	0.22	1.27143	4.5	0.428571	0.314286	TRUE
K94R	TRUE	0.02									n.m.
K94S	FALSE										n.m.
K94T	TRUE	0.2									n.m.
K94V	TRUE	0.04									n.m.
K94W	FALSE										n.m.
K94Y	TRUE	0.1		0.04				0.4			FALSE
D95A	TRUE	1.04									n.m.
D95C	FALSE										n.m.
D95E	FALSE										n.m.
D95F	TRUE	0.18									n.m.
D95G	TRUE	0.14									n.m.
D95H	TRUE	0.01				0.01				1	FALSE
D95I	TRUE	0.31									n.m.
D95K	TRUE	0.22									n.m.
D95L	TRUE	0.23									n.m.
D95M	TRUE	0.32									n.m.
D95N	FALSE										n.m.
D95P	FALSE										n.m.
D95Q	TRUE	0.54									n.m.
D95R	TRUE	0.23									n.m.
D95S	FALSE										n.m.
D95T	FALSE										n.m.
D95V	TRUE	0.4									n.m.
D95W	TRUE	0.8									n.m.
D95Y	TRUE	0.21									n.m.
A99C	TRUE	0.01									n.m.
A99D	TRUE	0.24									n.m.
A99E	FALSE										n.m.
A99F	FALSE										n.m.
A99G	FALSE										n.m.
A99H	FALSE										n.m.
A99I	FALSE										n.m.
A99K	FALSE										n.m.
A99L	TRUE	0.01									n.m.
A99M	TRUE	0.09									n.m.
A99N	FALSE										n.m.
A99P	FALSE										n.m.
A99Q	FALSE										n.m.
A99R	TRUE	0.01									n.m.
A99S	TRUE	0.25									n.m.
A99T	FALSE										n.m.
A99V	FALSE										n.m.
A99W	TRUE	0.35									n.m.
A99Y	FALSE										n.m.
L105A	FALSE										n.m.
L105C	FALSE										n.m.
L105D	FALSE										n.m.
L105E	FALSE										n.m.
L105F	FALSE										n.m.
L105G	FALSE										n.m.
L105H	TRUE	0.13									n.m.
L105I	FALSE										n.m.
L105K	FALSE										n.m.
L105M	FALSE										n.m.
L105N	FALSE										n.m.
L105P	FALSE										n.m.
L105Q	FALSE										n.m.
L105R	FALSE										n.m.
L105S	FALSE										n.m.
L105T	FALSE										n.m.
L105V	TRUE	0.01									n.m.
L105W	FALSE										n.m.
L105Y	FALSE										n.m.
M116A	FALSE										n.m.
M116C	TRUE	0.24	0.01	0.01	0.03	0.01	0.416667	0.416667	0.125	0.416667	FALSE
M116D	FALSE										n.m.
M116E	FALSE										n.m.
M116F	FALSE										n.m.
M116G	FALSE										n.m.
M116H	FALSE										n.m.
M116I	TRUE	0.02		0.01	0.01	0.01		0.5	0.5	0.5	FALSE
M116K	FALSE										n.m.
M116L	FALSE										n.m.
M116N	FALSE										n.m.
M116P	FALSE										n.m.
M116Q	FALSE										n.m.
M116R	FALSE										n.m.
M116S	FALSE										n.m.
M116T	FALSE										n.m.
M116V	FALSE										n.m.
M116W	FALSE										n.m.
M116Y	FALSE										n.m.
L138A	TRUE	0.02									n.m.
L138C	FALSE										n.m.
L138D	FALSE										n.m.
L138E	FALSE										n.m.
L138F	FALSE										n.m.
L138G	FALSE										n.m.
L138H	FALSE										n.m.
L138I	FALSE										n.m.
L138K	FALSE										n.m.
L138M	TRUE	0.01									n.m.
L138N	FALSE										n.m.
L138P	TRUE	0.32		0.01				1		0.3125	FALSE
L138Q	FALSE										n.m.
L138R	FALSE										n.m.
L138S	TRUE	0.01									n.m.
L138T	FALSE										n.m.
L138V	FALSE										n.m.
L138W	FALSE										n.m.
L138Y	FALSE										n.m.
K201A	TRUE	0.2									n.m.
K201C	FALSE										n.m.
K201D	TRUE	0.33									n.m.
K201E	FALSE										n.m.
K201F	FALSE										n.m.
K201G	TRUE	0.22									n.m.
K201H	TRUE	0.5									n.m.
K201I	FALSE										n.m.
K201L	FALSE										n.m.
K201N	TRUE	0.01									n.m.
K201P	FALSE										n.m.
K201Q	FALSE										n.m.
K201R	TRUE	0.02									n.m.
K201S	FALSE										n.m.
K201T	TRUE	0.1									n.m.
K201V	TRUE	0.11									n.m.
K201W	TRUE	0.21		0.01				0.476195			FALSE
K201Y	TRUE	0.14									n.m.
I251A	TRUE	0.52									n.m.
I251C	TRUE	0.18									n.m.
I251D	TRUE	0.32	7.24				22.625				TRUE
I251E	FALSE										n.m.
I251F	FALSE										n.m.
I251G	FALSE										n.m.
I251H	TRUE	0.24									n.m.
I251K	TRUE	0.24									n.m.
I251L	TRUE	0.35	0.34	6.2	0.13		0.971429	17.7143	0.371429		TRUE	Selected for rescreening
I251M	FALSE										n.m.
I251N	FALSE										n.m.
I251P	TRUE	0.91									n.m.
I251Q	TRUE	0.29									n.m.
I251R	TRUE	0.18									n.m.
I251S	FALSE										n.m.
I251T	FALSE										n.m.
I251V	FALSE										n.m.
I251W	TRUE	0.46									n.m.
I251Y	FALSE										n.m.
M320A	FALSE										n.m.
M320C	TRUE	0.03	0.02	0.01	0.02	0.01	0.666667	0.333333	0.666667	0.333333	FALSE
M320D	TRUE	0.79	0.01				0.126582				FALSE
M320E	TRUE	0.48									n.m.
M320F	FALSE										n.m.
M320G	FALSE										n.m.
M320H	TRUE	0.12									n.m.
M320I	TRUE	0.22	0.01		0.01		0.454545		0.454545		FALSE
M320K	TRUE	0.03									n.m.
M320L	TRUE	0.01									n.m.
M320N	TRUE	0.2									n.m.
M320P	FALSE										n.m.
M320Q	FALSE										n.m.
M320R	TRUE	0.43									n.m.
M320S	FALSE										n.m.
M320T	FALSE										n.m.
M320V	FALSE										n.m.
M320W	TRUE	0.83									n.m.
M320Y	TRUE	0.17									n.m.
S328A	FALSE										n.m.
S328C	TRUE	0.34									n.m.
S328D	FALSE										n.m.
S328E	FALSE										n.m.
S328F	FALSE										n.m.
S328G	TRUE	0.12									n.m.
S328H	TRUE	0.38									n.m.
S328I	FALSE										n.m.
S328K	FALSE										n.m.
S328L	TRUE	0.68	0.01	0.01	0.02	0.01	0.147588	0.147588	0.294118	0.147588	FALSE
S328M	FALSE										n.m.
S328N	FALSE										n.m.
S328P	TRUE	0.46									n.m.
S328Q	FALSE										n.m.
S328R	TRUE	0.49									n.m.
S328T	FALSE										n.m.
S328V	TRUE	0.29									n.m.
S328W	TRUE	0.07									n.m.
S328Y	TRUE	0.01	0.02	0.01	0.02		2	1	2		TRUE
D340A	TRUE	0.27	0.45		0.27		1.66667		1		TRUE
D340C	FALSE										n.m.
D340E	TRUE	0.02		0.01				0.5			FALSE
D340F	TRUE	0.59									n.m.
D340G	FALSE										n.m.
D340H	TRUE	0.38									n.m.
D340I	FALSE										n.m.
D340K	FALSE										n.m.
D340L	TRUE	0.02									n.m.
D340M	FALSE										n.m.
D340N	TRUE	0.16	0.33	1.63			2.625	1.1875			TRUE	Selected for rescreening
D340P	FALSE										n.m.
D340Q	FALSE										n.m.
D340R	FALSE										n.m.
D340S	FALSE										n.m.
D340T	TRUE	0.4									n.m.
D340V	FALSE										n.m.
D340W	TRUE	0.22									n.m.
D340Y	TRUE	0.11		0.01	0.02	0.01		1	0.181818	1	FALSE
F353A	FALSE										n.m.
F353C	TRUE	0.19									n.m.
F353D	FALSE										n.m.
F353E	FALSE										n.m.
F353G	FALSE										n.m.
F353H	FALSE										n.m.
F353I	FALSE										n.m.
F353K	FALSE										n.m.
F353L	TRUE	0.05			0.01				0.2		FALSE
F353M	FALSE										n.m.
F353N	FALSE										n.m.
F353P	FALSE										n.m.
F353Q	FALSE										n.m.
F353R	FALSE										n.m.
F353S	FALSE										n.m.
F353T	FALSE										n.m.
F353V	FALSE										n.m.
F353W	FALSE										n.m.
F353Y	FALSE										n.m.
E355A	FALSE										n.m.
E355C	FALSE										n.m.
E355D	FALSE										n.m.
E355F	FALSE										n.m.
E355G	FALSE										n.m.
E355H	FALSE										n.m.
E355I	FALSE										n.m.
E355K	FALSE										n.m.
E355L	FALSE										n.m.
E355M	FALSE										n.m.
E355N	TRUE	0.05		0.01	0.01			0.2	0.2		FALSE
E355P	FALSE										n.m.
E355Q	FALSE										n.m.
E355R	FALSE										n.m.
E355S	FALSE										n.m.
E355T	FALSE										n.m.
E355V	FALSE										n.m.
E355W	FALSE										n.m.
E355Y	TRUE	0.69			0.01	0.02			0.144928	0.289856	FALSE
Q356A	FALSE										n.m.
Q356C	FALSE										n.m.
Q356D	FALSE										n.m.
Q356E	TRUE	0.36	0.01				0.277778				FALSE
Q356F	FALSE										n.m.
Q356G	TRUE	0.13									n.m.
Q356H	TRUE	0.05									n.m.
Q356I	FALSE										n.m.
Q356K	TRUE	0.35		0.01	0.02	0.01		0.285714	0.571429	0.285714	FALSE
Q356L	TRUE	0.06									n.m.
Q356M	TRUE	0.52	1.76			0.01	3.38462			0.192377	TRUE
Q356N	TRUE	0.02									n.m.
Q356P	FALSE										n.m.
Q356R	FALSE										n.m.
Q356S	TRUE	0.25			0.17				0.68		FALSE
Q356T	FALSE										n.m.
Q356V	FALSE										n.m.
Q356W	FALSE										n.m.
Q356Y	TRUE	0.25									n.m.
I362A	TRUE	0.1									n.m.
I362C	TRUE	0.2									n.m.
I362D	FALSE										n.m.
I362E	FALSE										n.m.
I362F	TRUE	0.46		0.01	0.01			0.217391	0.217391		FALSE
I362G	FALSE										n.m.
I362H	FALSE										n.m.
I362K	FALSE										n.m.
I362L	TRUE	0.29				0.09				0.313448	FALSE
I362M	FALSE										n.m.
I362N	TRUE	0.14									n.m.
I362P	TRUE	0.24									n.m.
I362Q	FALSE										n.m.
I362R	TRUE	0.38				0.16				0.421526	FALSE
I362S	FALSE										n.m.
I362T	FALSE										n.m.
I362V	FALSE										n.m.
I362W	TRUE	0.33									n.m.
I362Y	FALSE										n.m.
A369C	FALSE										n.m.
A369D	FALSE										n.m.
A369E	TRUE	0.1									n.m.
A369F	TRUE	0.04									n.m.
A369G	TRUE	0.01				0.01				1	FALSE
A369H	FALSE										n.m.
A369I	FALSE										n.m.
A369K	TRUE	0.32									n.m.
A369L	TRUE	0.55		0.01				0.181818			FALSE
A369M	TRUE	0.42		1.84				4.38952			TRUE
A369N	FALSE										n.m.
A369P	TRUE	0.06	0.01	0.01	0.01		0.166667	0.166667	0.166667		FALSE
A369Q	FALSE			0.01							TRUE
A369R	FALSE										n.m.
A369S	TRUE	0.02	0.01				0.5				FALSE
A369T	TRUE	0.29	0.01		23.06	0.01	0.344828		79.5172	0.344828	TRUE	Selected for rescreening
A369V	FALSE										n.m.
A369W	FALSE										n.m.
A369Y	FALSE										n.m.
T391A	FALSE										n.m.
T391C	TRUE	0.25		2.11		0.02		8.44		0.8	TRUE	Selected for rescreening
T391D	TRUE	0.33									n.m.
T391E	FALSE										n.m.
T391F	FALSE										n.m.
T391G	FALSE										n.m.
T391H	TRUE	0.14									n.m.
T391I	TRUE	0.43	0.01	0.05	0.03	81.39	0.232558	0.11628	0.697674	189.28	TRUE	Selected for rescreening
T391K	TRUE	0.35	2.91				8.31429				TRUE	Selected for rescreening
T391L	TRUE	0.1		0.01				0.1			FALSE
T391M	FALSE										n.m.
T391N	TRUE	0.04			0.01				0.25		FALSE
T391P	FALSE										n.m.
T391Q	TRUE	0.16									n.m.
T391R	TRUE	0.26									n.m.
T391S	FALSE										n.m.
T391V	TRUE	0.5	1.6	10.11		0.01	3.2	2.22		0.2	TRUE	Selected for rescreening
T391W	TRUE	0.74									n.m.
T391Y	FALSE										n.m.
S398A	TRUE	0.03				0.01				0.333333	FALSE
S398C	TRUE	0.1				0.01				0.1	FALSE
S398D	TRUE	0.09									n.m.
S398E	TRUE	0.23									n.m.
S398F	TRUE	0.1		0.01				0.1			FALSE
S398G	FALSE			0.01							TRUE
S398H	FALSE										n.m.
S398I	FALSE										n.m.
S398K	TRUE	0.09									n.m.
S398L	TRUE	0.23									n.m.
S398M	FALSE										n.m.
S398N	TRUE	0.19									n.m.
S398P	FALSE										n.m.
S398Q	FALSE										n.m.
S398R	FALSE										n.m.
S398T	FALSE										n.m.
S398V	FALSE										n.m.
S398W	TRUE	0.1									n.m.
S398Y	TRUE	0.01	0.01	0.01	0.02		1	1	2		TRUE
P415A	TRUE	0.05				0.01				0.2	FALSE
P415C	FALSE										n.m.
P415D	FALSE										n.m.
P415E	FALSE										n.m.
P415F	FALSE										n.m.
P415G	FALSE										n.m.
P415H	FALSE										n.m.
P415I	FALSE										n.m.
P415K	TRUE	0.01									n.m.
P415L	FALSE										n.m.
P415M	FALSE										n.m.
P415N	FALSE										n.m.
P415Q	TRUE	0.02	0.02	0.01	0.01	0.01	1	0.5	0.5	0.5	FALSE
P415R	FALSE										n.m.
P415S	TRUE	0.01	0.02	0.01	0.01	0.01	2	1	1	1	TRUE
P415T	TRUE	0.04									n.m.
P415V	FALSE										n.m.
P415W	FALSE										n.m.
P415Y	FALSE										n.m.
K429A	FALSE										n.m.
K429C	FALSE										n.m.
K429D	FALSE										n.m.
K429E	FALSE										n.m.
K429F	FALSE										n.m.
K429G	FALSE										n.m.
K429H	FALSE										n.m.
K429I	FALSE										n.m.
K429L	FALSE										n.m.
K429M	FALSE										n.m.
K429N	TRUE	0.01									n.m.
K429P	FALSE										n.m.
K429Q	TRUE	0.01		0.01				1			FALSE
K429R	FALSE										n.m.
K429S	TRUE	0.01									n.m.
K429T	FALSE										n.m.
K429V	FALSE										n.m.
K429W	FALSE										n.m.
K429Y	FALSE										n.m.
A438C	TRUE	0.01									n.m.
A438D	FALSE										n.m.
A438E	FALSE										n.m.
A438F	FALSE										n.m.
A438G	TRUE	0.01									n.m.
A438H	FALSE										n.m.
A438I	FALSE										n.m.
A438K	FALSE										n.m.
A438L	FALSE										n.m.
A438M	FALSE										n.m.
A438N	FALSE										n.m.
A438P	FALSE										n.m.
A438Q	TRUE	0.22									n.m.
A438R	FALSE										n.m.
A438S	TRUE	0.01	0.01		0.01		1		1		FALSE
A438T	FALSE										n.m.
A438V	FALSE										n.m.
A438W	TRUE	0.19									n.m.
A438Y	FALSE										n.m.
Q439A	TRUE	0.32				2.43				7.59375	TRUE	Selected for rescreening
Q439C	TRUE	0.07									n.m.
Q439D	FALSE										n.m.
Q439E	TRUE	0.43	3.61	0.44			8.39535	1.23256			TRUE
Q439F	TRUE	0.32									n.m.
Q439G	TRUE	0.53		5.23				9.86792			TRUE
Q439H	TRUE	0.01			0.02	0.01			2	1	TRUE
Q439I	TRUE	0.46									n.m.
Q439K	TRUE	0.03	0.02	0.01	0.02	0.01	0.666667	0.333333	0.666667	0.333333	FALSE
Q439L	TRUE	0.29									n.m.
Q439M	TRUE	0.52	1.99		0.15		3.82692		0.288462		TRUE
Q439N	FALSE										n.m.
Q439P	TRUE	0.27									n.m.
Q439R	TRUE	0.25		1.5	0.01			6	0.4		TRUE
Q439S	FALSE										n.m.
Q439T	TRUE	0.35									n.m.
Q439V	FALSE										n.m.
Q439W	FALSE										n.m.
Q439Y	TRUE	0.09									n.m.
E440A	FALSE										n.m.
E440C	FALSE										n.m.
E440D	TRUE	0.48				0.01				0.283333	FALSE
E440F	TRUE	0.26	0.13				0.5				FALSE
E440G	FALSE										n.m.
E440H	FALSE										n.m.
E440I	FALSE										n.m.
E440K	FALSE										n.m.
E440L	FALSE										n.m.
E440M	TRUE	0.69									n.m.
E440N	TRUE	0.74									n.m.
E440P	TRUE	0.77									n.m.
E440Q	TRUE	0.09									n.m.
E440R	FALSE										n.m.
E440S	FALSE										n.m.
E440T	TRUE	0.23									n.m.
E440V	FALSE										n.m.
E440W	TRUE	0.75									n.m.
E440Y	TRUE	0.02		0.01	0.01			0.5	0.5		FALSE
N442A	FALSE										n.m.
N442C	TRUE	0.35									n.m.
N442D	FALSE										n.m.
N442E	FALSE										n.m.
N442F	TRUE	0.09									n.m.
N442G	FALSE										n.m.
N442H	FALSE										n.m.
N442I	FALSE										n.m.
N442K	TRUE	0.16									n.m.
N442L	FALSE										n.m.
N442M	TRUE	0.26		0.01				0.384615			FALSE
N442P	TRUE	0.4	2.38	1.4	0.16	1.83	5.95	3.5	0.4	4.575	TRUE	Selected for rescreening
N442Q	FALSE										n.m.
N442R	TRUE	0.01									n.m.
N442S	FALSE										n.m.
N442T	TRUE	0.29									n.m.
N442V	TRUE	0.35									n.m.
N442W	TRUE	0.16									n.m.
N442Y	FALSE										n.m.
I445A	FALSE										n.m.
I445C	FALSE										n.m.
I445D	FALSE										n.m.
I445E	FALSE										n.m.
I445F	TRUE	0.37	0.51	0.01			1.37838	0.272727			TRUE
I445G	TRUE	0.35									n.m.
I445H	FALSE										n.m.
I445K	FALSE										n.m.
I445L	FALSE										n.m.
I445M	FALSE										n.m.
I445N	TRUE	0.27									n.m.
I445P	FALSE										n.m.
I445Q	FALSE										n.m.
I445R	TRUE	0.06									n.m.
I445S	FALSE										n.m.
I445T	FALSE										n.m.
I445V	FALSE										n.m.
I445W	TRUE	0.42									n.m.
I445Y	TRUE	0.14									n.m.
R446A	TRUE	0.31	3.3	0.42			1.64516	1.35484			TRUE
R446C	TRUE	0.31	0.4	0.01	0.01	0.01	1.29323	0.322586	0.322586	0.322586	TRUE
R446D	FALSE										n.m.
R446E	TRUE	0.17	0.55				3.23529				TRUE
R446F	TRUE	0.4									n.m.
R446G	TRUE	0.49	0.39			0.04	0.795918			0.816327	FALSE
R446H	TRUE	0.42			0.02	0.01			0.476195	0.238952	FALSE
R446I	TRUE	0.05									n.m.
R446K	FALSE										n.m.
R446L	FALSE										n.m.
R446M	TRUE	0.16	1.16	5.09			7.25	31.8125			TRUE	Selected for rescreening
R446N	TRUE	0.13									n.m.
R446P	TRUE	0.22									n.m.
R446Q	TRUE	0.83									n.m.
R446S	TRUE	0.08			0.01				0.125		FALSE
R446T	FALSE										n.m.
R446V	TRUE	0.08									n.m.
R446W	TRUE	0.01									n.m.
R446Y	TRUE	0.19	3.02				15.8947				TRUE
C449A	TRUE	0.06	0.01	0.01	0.01		0.166667	0.166667	0.166667		FALSE
C449D	FALSE										n.m.
C449E	TRUE	0.01									n.m.
C449F	TRUE	0.02			0.01				0.5		FALSE
C449G	FALSE										n.m.
C449H	FALSE										n.m.
C449I	FALSE										n.m.
C449K	FALSE										n.m.
C449L	FALSE										n.m.
C449M	FALSE										n.m.
C449N	FALSE										n.m.
C449P	FALSE										n.m.
C449Q	FALSE										n.m.
C449R	FALSE										n.m.
C449S	FALSE										n.m.
C449T	FALSE										n.m.
C449V	FALSE										n.m.
C449W	TRUE	0.01									n.m.
C449Y	TRUE	0.01	0.01	0.01	0.01	0.01	1	1	1	1	FALSE
W451A	Synthesis failure										n.m.
W451C	TRUE	0.01	0.02		0.02	0.01	2		2	1	TRUE
W451D	FALSE										n.m.
W451E	FALSE										n.m.
W451F	FALSE										n.m.
W451G	FALSE										n.m.
W451H	FALSE										n.m.
W451I	FALSE										n.m.
W451K	FALSE										n.m.
W451L	TRUE	0.02	0.01	0.01	0.02		0.5	0.5	1		FALSE
W451M	FALSE										n.m.
W451N	FALSE										n.m.
W451P	FALSE										n.m.
W451Q	TRUE	0.27		6.24				23.1111			TRUE
W451R	FALSE										n.m.
W451S	FALSE										n.m.
W451T	FALSE										n.m.
W451V	FALSE										n.m.
W451Y	TRUE	0.01			0.03				3		TRUE
C459A	FALSE										n.m.
C459D	FALSE										n.m.
C459E	FALSE										n.m.
C459F	TRUE	0.01									n.m.
C459G	TRUE	0.01		0.01				1			FALSE
C459H	TRUE	0.01									n.m.
C459I	FALSE										n.m.
C459K	FALSE										n.m.
C459L	TRUE	0.01									n.m.
C459M	FALSE										n.m.
C459N	FALSE										n.m.
C459P	FALSE										n.m.
C459Q	FALSE										n.m.
C459R	FALSE										n.m.
C459S	FALSE										n.m.
C459T	FALSE										n.m.
C459V	TRUE	0.01									n.m.
C459W	FALSE										n.m.
C459Y	FALSE										n.m.
V461A	FALSE										n.m.
V461C	TRUE	0.28									n.m.
V461D	TRUE	0.69									n.m.
V461E	TRUE	0.01									n.m.
V461F	FALSE										n.m.
V461G	FALSE										n.m.
V461H	TRUE	0.01		0.01				1			FALSE
V461I	TRUE	0.12				0.01				0.833333	FALSE
V461K	TRUE	0.46									n.m.
V461L	TRUE	0.27	0.01	0.91			0.373737	3.37374			TRUE
V461M	TRUE	0.77									n.m.
V461N	FALSE										n.m.
V461P	TRUE	0.4									n.m.
V461Q	FALSE										n.m.
V461R	FALSE										n.m.
V461S	FALSE										n.m.
V461T	TRUE	0.18									n.m.
V461W	TRUE	0.12									n.m.
V461Y	TRUE	1.09									n.m.
E464A	TRUE	0.11									n.m.
E464C	FALSE										n.m.
E464D	TRUE	0.01		0.01		0.01		1		1	FALSE
E464F	FALSE										n.m.
E464G	FALSE										n.m.
E464H	FALSE										n.m.
E464I	FALSE										n.m.
E464K	FALSE										n.m.
E464L	FALSE										n.m.
E464M	FALSE										n.m.
E464N	TRUE	0.26	0.35				1.34615				TRUE
E464P	TRUE	0.25									n.m.
E464Q	FALSE										n.m.
E464R	TRUE	0.31	1.58				5.96774				TRUE
E464S	FALSE										n.m.
E464T	FALSE										n.m.
E464V	FALSE										n.m.
E464W	FALSE										n.m.
E464Y	TRUE	0.03	0.01		0.01		0.333333		0.333333		FALSE
I465A	TRUE	0.27	3.51	6.44			13	23.8519			TRUE	Selected for rescreening
I465C	FALSE										n.m.
I465D	TRUE	0.31									n.m.
I465E	FALSE										n.m.
I465F	TRUE	0.13									n.m.
I465G	TRUE	0.24									n.m.
I465H	TRUE	0.31	0.11	0.01			0.354839	0.322586			FALSE
I465K	TRUE	0.07									n.m.
I465L	TRUE	0.36	10.68	0.01	0.01		29.6667	0.277778	0.277778		TRUE
I465M	FALSE										n.m.
I465N	FALSE										n.m.
I465P	TRUE	0.23		0.01				0.434783			FALSE
I465Q	FALSE										n.m.
I465R	FALSE										n.m.
I465S	TRUE	0.27									n.m.
I465T	FALSE										n.m.
I465V	TRUE	0.03	0.94		4.08		31.3333		136		TRUE	Selected for rescreening
I465W	TRUE	0.81									n.m.
I465Y	TRUE	0.46									n.m.
V466A	TRUE	0.24			0.01				0.416667		FALSE
V466C	FALSE										n.m.
V466D	TRUE	0.09									n.m.
V466E	FALSE										n.m.
V466F	TRUE	0.36	1.56				4.33333				TRUE
V466G	FALSE										n.m.
V466H	FALSE										n.m.
V466I	TRUE	0.03				0.01				0.333333	FALSE
V466K	TRUE	0.26									n.m.
V466L	TRUE	0.01									n.m.
V466M	TRUE	0.44			0.06				0.136364		FALSE
V466N	FALSE										n.m.
V466P	FALSE										n.m.
V466Q	FALSE										n.m.
V466R	TRUE	0.23									n.m.
V466S	FALSE										n.m.
V466T	TRUE	0.01		0.01				1			FALSE
V466W	TRUE	0.08			0.04				0.5		FALSE
V466Y	TRUE	0.01									n.m.
N468A	FALSE										n.m.
N468C	TRUE	0.41									n.m.
N468D	TRUE	0.89	1.15	12.03			1.29213	13.5169			TRUE	Selected for rescreening
N468E	TRUE	0.18									n.m.
N468F	TRUE	0.24									n.m.
N468G	TRUE	0.13									n.m.
N468H	FALSE										n.m.
N468I	TRUE	0.1		0.01				0.1			FALSE
N468K	FALSE										n.m.
N468L	TRUE	0.01		0.01				1			FALSE
N468M	TRUE	0.37									n.m.
N468P	FALSE										n.m.
N468Q	TRUE	1	0.19		36.14		0.19		36.14		TRUE	Selected for rescreening
N468R	TRUE	0.42			0.01				0.238952		FALSE
N468S	TRUE	0.5		0.54	0.28			1.8	0.56		TRUE
N468T	TRUE	0.02									n.m.
N468V	FALSE										n.m.
N468W	TRUE	0.74									n.m.
N468Y	TRUE	0.58									n.m.
F469A	FALSE										n.m.
F469C	FALSE										n.m.
F469D	FALSE										n.m.
F469E	FALSE										n.m.
F469G	FALSE										n.m.
F469H	FALSE										n.m.
F469I	FALSE										n.m.
F469K	FALSE										n.m.
F469L	TRUE	0.02									n.m.
F469M	FALSE										n.m.
F469N	FALSE										n.m.
F469P	TRUE	0.01									n.m.
F469Q	FALSE										n.m.
F469R	FALSE										n.m.
F469S	FALSE										n.m.
F469T	FALSE										n.m.
F469V	FALSE										n.m.
F469W	FALSE										n.m.
F469Y	FALSE										n.m.
A470C	FALSE										n.m.
A470D	FALSE										n.m.
A470E	TRUE	0.01									n.m.
A470F	FALSE										n.m.
A470G	FALSE										n.m.
A470H	TRUE	0.13		0.01				0.769238			FALSE
A470I	FALSE										n.m.
A470K	FALSE										n.m.
A470L	TRUE	0.11									n.m.
A470M	FALSE										n.m.
A470N	TRUE	0.62	0.5	0.03			0.864516	0.48388			FALSE
A470P	TRUE	0.01		0.01		0.99		1		99	TRUE	Selected for rescreening
A470Q	TRUE	0.29				0.1				0.344828	FALSE
A470R	TRUE	0.08		1				12.5			TRUE	Selected for rescreening
A470S	TRUE	0.02	0.01				0.5				FALSE
A470T	FALSE										n.m.
A470V	TRUE	0.02			0.02	0.01			1	0.5	FALSE
A470W	FALSE										n.m.
A470Y	FALSE										n.m.
A471C	FALSE										n.m.
A471D	FALSE										n.m.
A471E	TRUE	0.06		0.01				0.166667			FALSE
A471F	FALSE										n.m.
A471G	FALSE										n.m.
A471H	FALSE										n.m.
A471I	FALSE										n.m.
A471K	FALSE										n.m.
A471L	FALSE										n.m.
A471M	FALSE										n.m.
A471N	FALSE										n.m.
A471P	FALSE										n.m.
A471Q	TRUE	0.02									n.m.
A471R	TRUE	0.01									n.m.
A471S	TRUE	0.01		0.01				1			FALSE
A471T	FALSE										n.m.
A471V	FALSE										n.m.
A471W	FALSE										n.m.
A471Y	FALSE										n.m.
V472A	TRUE	0.38	6.16			0.01	16.2153			0.263158	TRUE
V472C	FALSE										n.m.
V472D	TRUE	0.12									n.m.
V472E	FALSE										n.m.
V472F	FALSE										n.m.
V472G	TRUE	0.01									n.m.
V472H	FALSE										n.m.
V472I	TRUE	0.12									n.m.
V472K	FALSE										n.m.
V472L	TRUE	0.41									n.m.
V472M	TRUE	0.53			0.04				0.754717		FALSE
V472N	FALSE										n.m.
V472P	TRUE	0.34									n.m.
V472Q	TRUE	0.72		2.34		0.08		3.25		0.111111	TRUE
V472R	FALSE										n.m.
V472S	TRUE	0.01		0.01				1			FALSE
V472T	FALSE										n.m.
V472W	TRUE	0.67	1.69				2.52239				TRUE
V472Y	FALSE										n.m.
D473A	FALSE										n.m.
D473C	FALSE										n.m.
D473E	TRUE	0.02	0.01			0.01	0.5			0.5	FALSE
D473F	FALSE										n.m.
D473G	FALSE										n.m.
D473H	FALSE										n.m.
D473I	FALSE										n.m.
D473K	FALSE										n.m.
D473L	FALSE										n.m.
D473M	FALSE										n.m.
D473N	FALSE										n.m.
D473P	FALSE										n.m.
D473Q	FALSE										n.m.
D473R	TRUE	0.02									n.m.
D473S	FALSE										n.m.
D473T	TRUE	0.02									n.m.
D473V	FALSE										n.m.
D473W	FALSE										n.m.
D473Y	FALSE										n.m.
V474A	FALSE										n.m.
V474C	FALSE										n.m.
V474D	FALSE										n.m.
V474E	FALSE										n.m.
V474F	TRUE	0.06									n.m.
V474G	FALSE										n.m.
V474H	FALSE										n.m.
V474I	FALSE										n.m.
V474K	FALSE										n.m.
V474L	FALSE										n.m.
V474M	TRUE	0.01		0.01				1			FALSE
V474N	FALSE										n.m.
V474P	FALSE										n.m.
V474Q	FALSE										n.m.
V474R	FALSE										n.m.
V474S	FALSE										n.m.
V474T	FALSE										n.m.
V474W	FALSE										n.m.
V474Y	FALSE										n.m.
